## Supplementary Table T1 for "PathoGFAIR: a collection of FAIR and adaptable (meta)genomics workflows for (foodborne) pathogens detection and tracking"

Galaxy ID	Sample	Barcode Number	DSM-Number	bx-number	Lot-Number	Data Sequencing Source	Sequencing Date	Information	Expected strain(s)	Adaptive sampling during sequencing (Chicken Excluded)	CT Value Enterica	CT Value Houtenae	CT Value Salamae	CT	CFU Enterica	CFU Houtenae	CFU Salamae	CFU	Incubation before DNA isolation	Medium
Spike1Barcode10	S01	Barcode 10	DSM 554	3042821	404	Biolytix	19.06.2022	S01-S.Enterica+enrichment	Salmonella enterica subsp. Enterica	No	13			13	1050000000000			1050000000000	24 hours	Chicken
Spike1Barcode11	S02	Barcode 11	DSM 9221	3042819	517	Biolytix	19.06.2022	S02-S.Houtenae+enrichment	Salmonella enterica subsp. Houtenae	No		24		24		58000000		58000000	24 hours	Chicken
Spike1Barcode12	S03	Barcode 12	DSM 9220	3042820	116	Biolytix	19.06.2022	S03-S.Salamae+enrichment	Salmonella enterica subsp. Salamae	No			19	19			580000000	580000000	24 hours	Chicken
Spike1Barcode13	S04	Barcode 13	DSM 554	3042821	404	Biolytix	19.06.2022	S04-S.Enterica	Salmonella enterica subsp. Enterica	No	28			28	1200000			1200000	1 hour	Chicken
Spike1Barcode14	S05	Baecode 14	DSM 9221	3042819	517	Biolytix	19.06.2022	S05-S.Houtenae	Salmonella enterica subsp. Houtenae	No		27		27		5800000		5800000	1 hour	Chicken
Spike1Barcode15	S06	Barcode 15	DSM 9220	3042820	116	Biolytix	19.06.2022	S06-S.Salamae	Salmonella enterica subsp. Salamae	No			29	29			580000	580000	1 hour	Chicken
Spike2Barcode10	S07	Barcode 10	DSM 554	3042821	404	Biolytix	14.07.2022	S07-S.Enterica+enrichment	Salmonella enterica subsp. Enterica	No	13			13	1050000000000			1050000000000	24 hours	Chicken
Spike2Barcode11	S08	Barcode 11	DSM 9221	3042819	517	Biolytix	14.07.2022	S08-S.Houtenae+enrichment	Salmonella enterica subsp. Houtenae	No		21		21		1110000000		1110000000	24 hours	Chicken
Spike2Barcode12	S09	Barcode 12	DSM 9220	3042820	116	Biolytix	14.07.2022	S09-S.Salamae+enrichment	Salmonella enterica subsp. Salamae	No			18	18			90000000	90000000	24 hours	Chicken
Spike2Barcode13	S10	Barcode 13	DSM 554	3042821	404	Biolytix	14.07.2022	S10-S.Enterica	Salmonella enterica subsp. Enterica	No	28			28	1200000			1200000	1 hour	Chicken
Spike2Barcode14	S11	Baecode 14	DSM 9221	3042819	517	Biolytix	14.07.2022	S11-S.Houtenae	Salmonella enterica subsp. Houtenae	No		28		28		68000		68000	1 hour	Chicken
Spike2Barcode15	S12	Barcode 15	DSM 9220	3042820	116	Biolytix	14.07.2022	S12-S.Salamae	Salmonella enterica subsp. Salamae	No			30	30			24000	24000	1 hour	Chicken
Spike2bBarcode10	S13	Barcode 10	DSM 554	3042821	404	Biolytix	20.07.2022	S13-S.Enterica+enrichment	Salmonella enterica subsp. Enterica	No	13			13	1050000000000			1050000000000	24 hours	Chicken
Spike2bBarcode11	S14	Barcode 11	DSM 9221	3042819	517	Biolytix	20.07.2022	S14-S.Houtenae+enrichment	Salmonella enterica subsp. Houtenae	No		21		21		1110000000		1110000000	24 hours	Chicken
Spike2bBarcode12	S15	Barcode 12	DSM 9220	3042820	116	Biolytix	20.07.2022	S15-S.Salamae+enrichment	Salmonella enterica subsp. Salamae	No			18	18			90000000	90000000	24 hours	Chicken
Spike2bBarcode13	S16	Barcode 13	DSM 554	3042821	404	Biolytix	20.07.2022	S16-S.Enterica	Salmonella enterica subsp. Enterica	No	28			28	1200000			1200000	1 hour	Chicken
Spike2bBarcode14	S17	Baecode 14	DSM 9221	3042819	517	Biolytix	20.07.2022	S17-S.Houtenae	Salmonella enterica subsp. Houtenae	No		28		28		68000		68000	1 hour	Chicken
Spike2bBarcode15	S18	Barcode 15	DSM 9220	3042820	116	Biolytix	20.07.2022	S18-S.Salamae	Salmonella enterica subsp. Salamae	No			30	30			24000	24000	1 hour	Chicken
Spike3Barcode10	S19	Barcode 10	DSM 554	3042821	404	Biolytix	18.08.2022	S19-S.Enterica+enrichment+Chicken Depletion	Salmonella enterica subsp. Enterica	Yes	13			13	1050000000000			1050000000000	24 hours	Chicken
Spike3Barcode11	S20	Barcode 11	DSM 9221	3042819	517	Biolytix	18.08.2022	S20-S.Houtenae+enrichment+Chicken Depletion	Salmonella enterica subsp. Houtenae	Yes		21		21		1110000000		1110000000	24 hours	Chicken
Spike3Barcode12	S21	Barcode 12	DSM 9220	3042820	116	Biolytix	18.08.2022	S21-S.Salamae+enrichment+Chicken Depletion	Salmonella enterica subsp. Salamae	Yes			18	18			90000000	90000000	24 hours	Chicken
Spike3Barcode13	S22	Barcode 13	DSM 554	3042821	404	Biolytix	18.08.2022	S22-S.Enterica+Chicken Depletion	Salmonella enterica subsp. Enterica	Yes	28			28	1200000			1200000	1 hour	Chicken
Spike3Barcode14	S23	Baecode 14	DSM 9221	3042819	517	Biolytix	18.08.2022	S23-S.Houtenae+Chicken Depletion	Salmonella enterica subsp. Houtenae	Yes		28		28		68000		68000	1 hour	Chicken
Spike3Barcode15	S24	Barcode 15	DSM 9220	3042820	116	Biolytix	18.08.2022	S24-S.Salamae+Chicken Depletion	Salmonella enterica subsp. Salamae	Yes			30	30			24000	24000	1 hour	Chicken
Spike3bBarcode10	S25	Barcode 10	DSM 554	3042821	404	Biolytix	18.08.2022	S25-S.Enterica+enrichment	Salmonella enterica subsp. Enterica	No	13			13	1050000000000			1050000000000	24 hours	Chicken
Spike3bBarcode11	S26	Barcode 11	DSM 9221	3042819	517	Biolytix	18.08.2022	S26-S.Houtenae+enrichment	Salmonella enterica subsp. Houtenae	No		21		21		1110000000		1110000000	24 hours	Chicken
Spike3bBarcode12	S27	Barcode 12	DSM 9220	3042820	116	Biolytix	18.08.2022	S27-S.Salamae+enrichment	Salmonella enterica subsp. Salamae	No			18	18			90000000	90000000	24 hours	Chicken
Spike3bBarcode13	S28	Barcode 13	DSM 554	3042821	404	Biolytix	18.08.2022	S28-S.Enterica	Salmonella enterica subsp. Enterica	No	28			28	1200000			1200000	1 hour	Chicken
Spike3bBarcode14	S29	Baecode 14	DSM 9221	3042819	517	Biolytix	18.08.2022	S29-S.Houtenae	Salmonella enterica subsp. Houtenae	No		28		28		68000		68000	1 hour	Chicken
Spike3bBarcode15	S30	Barcode 15	DSM 9220	3042820	116	Biolytix	18.08.2022	S30-S.Salamae	Salmonella enterica subsp. Salamae	No			30	30			24000	24000	1 hour	Chicken
Spike4Barcode01	S31	Barcode01	DSM 554	3042821	404	Biolytix	30.11.2022	S31-S.Enterica(1:E+3 dilution step)	Salmonella enterica subsp. Enterica	No	15.9565885			15.9565885	1200000			1200000	1 hour	Chicken
Spike4Barcode02	S32	Barcode02				Biolytix	30.11.2022	S32-S.Enterica(1:E+4 dilution step)	Salmonella enterica subsp. Enterica	No	18.498361			18.498361		290000		290000	1 hour	Chicken
Spike4Barcode03	S33	Barcode03				Biolytix	30.11.2022	S33-S.Enterica(1:E+5 dilution step)	Salmonella enterica subsp. Enterica	No	21.711907			21.711907			53000	53000	1 hour	Chicken
Spike4Barcode04	S34	Barcode04				Biolytix	30.11.2022	S34-S.Enterica(1:E+6 dilution step)	Salmonella enterica subsp. Enterica	No	25.20456			25.20456	1400			1400	1 hour	Chicken
Spike4Barcode05	S35	Barcode05	DSM 9221	3042819	517	Biolytix	30.11.2022	S35-S.Houtenae(1:E+3 dilution step)	Salmonella enterica subsp. Houtenae	No		24.80129997		24.80129997		610000		610000	1 hour	Chicken
Spike4Barcode06	S36	Barcode06				Biolytix	30.11.2022	S36-S.Houtenae(1:E+4 dilution step)	Salmonella enterica subsp. Houtenae	No		28.3876616		28.3876616			68000	68000	1 hour	Chicken
Spike4Barcode07	S37	Barcode07				Biolytix	30.11.2022	S37-S.Houtenae(1:E+5 dilution step)	Salmonella enterica subsp. Houtenae	No		32.1318107		32.1318107	6800			6800	1 hour	Chicken
Spike4Barcode08	S38	Barcode08				Biolytix	30.11.2022	S38-S.Houtenae(1:E+6 dilution step)	Salmonella enterica subsp. Houtenae	No		46.6568		46.6568		810		810	1 hour	Chicken
Spike4Barcode09	S39	Barcode09	DSM 9220	3042820	116	Biolytix	30.11.2022	S39-S.Salamae(1+E+3 dilution step)	Salmonella enterica subsp. Salamae	No			30.9738215	30.9738215			24000	24000	1 hour	Chicken
Spike4Barcode10	S40	Barcode10				Biolytix	30.11.2022	S40-S.Salamae(1:E+4 dilution step)	Salmonella enterica subsp. Salamae	No			34.2050315	34.2050315	2100			2100	1 hour	Chicken
Spike4Barcode11	S41	Barcode11				Biolytix	30.11.2022	S41-S.Salamae(1:E+5 dilution step)	Salmonella enterica subsp. Salamae	No			41.046125	41.046125		220		220	1 hour	Chicken
Spike4Barcode12	S42	Barcode12				Biolytix	30.11.2022	S42-S.Salamae(1+E+6 dilution step)	Salmonella enterica subsp. Salamae	No			36.2067585	36.2067585			10	10	1 hour	Chicken
Spike4Barcode13	S43	Barcode13				Biolytix	30.11.2022	S43-Mix(1:1:10): 1x S.Houtenea + 1x S.enterica + 10x S.Salamae	1x S.Houtenea + 1x S.enterica + 10x S.Salamae	No	25	25	27	26	67000000	70000000	2400000	2400000	1 hour	Chicken
Spike4Barcode14	S44	Barcode14				Biolytix	30.11.2022	S44-Mix(1:10:1): 1x S.Houtenea + 10x S.enterica + 1x S.Salamae	1x S.Houtenea + 10x S.enterica + 1x S.Salamae	No	25	25	27	26	67000000	70000000	2400000	67000000	1 hour	Chicken
Spike4Barcode15	S45	Barcode15				Biolytix	30.11.2022	S45-Mix(10:1:1): 10x S.Houtenea + 1x S.enterica + 1x S.Salamae	10x S.Houtenea + 1x S.enterica + 1x S.Salamae	No	25	25	27	26	67000000	70000000	2400000	70000000	1 hour	Chicken
Spike4Barcode16	S46	Barcode16				Biolytix	30.11.2022	S46-Mix(5:5:5): 5x S.Houtenea + 5x S.enterica + 5x S.Salamae	5x S.Houtenea + 5x S.enterica + 5x S.Salamae	No	25	25	27	26	67000000	70000000	2400000	67000000	1 hour	Chicken
