## Supplementary Table T2 for "PathoGFAIR: a collection of FAIR and adaptable (meta)genomics workflows for (foodborne) pathogens detection and tracking"

Galaxy ID	Barcode Name	Sample	Barcode No.	ID	Data Sequencing Source	Sequencing Date	Information	Medium	Sample Information	Sample Group Information
barcode01	barcode01	S01	1	S231	Palestine	2021	Salmonella enterica	Chicken Stool	S01-Salonella enterica-chickenStool-2021	Salonella enterica-chickenStool-2021
barcode02	barcode02	S02	2	S239	Palestine	2021	Salmonella enterica	Chicken Stool	S02-Salonella enterica-chickenStool-2021	Salonella enterica-chickenStool-2021
barcode03	barcode03	S03	3	SF2707-H	Palestine	2021	Salmonella enterica	Chicken Stool	S03-Salonella enterica-chickenStool-2021	Salonella enterica-chickenStool-2021
barcode04	barcode04	S04	4	SF2710-H	Palestine	2021	Salmonella enterica	Chicken Stool	S04-Salonella enterica-chickenStool-2021	Salonella enterica-chickenStool-2021
barcode05	barcode05	S05	5	SF2714-H	Palestine	2021	Salmonella enterica	Chicken Stool	S05-Salonella enterica-chickenStool-2021	Salonella enterica-chickenStool-2021
barcode06	barcode06	S06	6	Human122	Palestine	2021	Salmonella enterica	Human Stool	S06-Salonella enterica-humanStool-2021	Salonella enterica-humanStool-2021
barcode07	barcode07	S07	7	S246	Palestine	2021	Salmonella enterica	Chicken Stool	S07-Salonella enterica-chickenStool-2021	Salonella enterica-chickenStool-2021
barcode08	barcode08	S08	8	S244	Palestine	2021	Salmonella enterica	Chicken Stool	S08-Salonella enterica-chickenStool-2021	Salonella enterica-chickenStool-2021
barcode09	barcode09	S09	9	Sm703	Palestine	2021	Salmonella enterica	Chicken Meat	S09-Salonella enterica-chickenMeat-2021	Salonella enterica-chickenMeat-2021
barcode10	barcode10	S10	10	Sm701	Palestine	2021	Salmonella enterica	Chicken Meat	S10-Salonella enterica-chickenMeat-2021	Salonella enterica-chickenMeat-2021
barcode11	barcode11	S11	11	Sm506	Palestine	2021	Salmonella enterica	Chicken Meat	S11-Salonella enterica-chickenMeat-2021	Salonella enterica-chickenMeat-2021
barcode12	barcode12	S12	12	Sm509	Palestine	2021	Salmonella enterica	Chicken Meat	S12-Salonella enterica-chickenMeat-2021	Salonella enterica-chickenMeat-2021
barcode13	barcode13	S13	13	Sm533	Palestine	2021	Salmonella enterica	Chicken Meat	S13-Salonella enterica-chickenMeat-2021	Salonella enterica-chickenMeat-2021
barcode14	barcode14	S14	14	Sm531	Palestine	2021	Salmonella enterica	Chicken Meat	S14-Salonella enterica-chickenMeat-2021	Salonella enterica-chickenMeat-2021
barcode15	barcode15	S15	15	Sm521	Palestine	2021	Salmonella enterica	Chicken Meat	S15-Salonella enterica-chickenMeat-2021	Salonella enterica-chickenMeat-2021
barcode16	barcode16	S16	16	Sm511	Palestine	2021	Salmonella enterica	Chicken Meat	S16-Salonella enterica-chickenMeat-2021	Salonella enterica-chickenMeat-2021
barcode17	barcode17	S17	17	SH1	Palestine	2022	Salmonella enterica	Human Stool	S17-Salonella enterica-humanStool-2022	Salonella enterica-humanStool-2022
barcode18	barcode18	S18	18	SH2	Palestine	2022	Salmonella enterica	Human Stool	S18-Salonella enterica-humanStool-2022	Salonella enterica-humanStool-2022
barcode19	barcode19	S19	19	SH3	Palestine	2022	Salmonella enterica	Human Stool	S19-Salonella enterica-humanStool-2022	Salonella enterica-humanStool-2022
barcode20	barcode20	S20	20	CM503	Palestine	2021	Campylobacter jejuni	Chicken Meat	S20-Campylobacter jejuni-chickenMeat-2021	Campylobacter jejuni-chickenMeat-2021
barcode21	barcode21	S21	21	CM509	Palestine	2021	Campylobacter jejuni	Chicken Meat	S21-Campylobacter jejuni-chickenMeat-2021	Campylobacter jejuni-chickenMeat-2021
barcode22	barcode22	S22	22	CM518	Palestine	2021	Campylobacter jejuni	Chicken Meat	S22-Campylobacter jejuni-chickenMeat-2021	Campylobacter jejuni-chickenMeat-2021
barcode23	barcode23	S23	23	CM525	Palestine	2021	Campylobacter jejuni	Chicken Meat	S23-Campylobacter jejuni-chickenMeat-2021	Campylobacter jejuni-chickenMeat-2021
barcode24	barcode24	S24	24	CM514	Palestine	2021	Campylobacter jejuni	Chicken Meat	S24-Campylobacter jejuni-chickenMeat-2021	Campylobacter jejuni-chickenMeat-2021
barcode25	barcode25	S25	25	CM511	Palestine	2021	Campylobacter jejuni	Chicken Meat	S25-Campylobacter jejuni-chickenMeat-2021	Campylobacter jejuni-chickenMeat-2021
barcode26	barcode26	S26	26	CM580	Palestine	2021	Campylobacter jejuni	Chicken Meat	S26-Campylobacter jejuni-chickenMeat-2021	Campylobacter jejuni-chickenMeat-2021
barcode27	barcode27	S27	27	CM537	Palestine	2021	Campylobacter jejuni	Chicken Meat	S27-Campylobacter jejuni-chickenMeat-2021	Campylobacter jejuni-chickenMeat-2021
barcode28	barcode28	S28	28	CM571	Palestine	2021	Campylobacter jejuni	Chicken Meat	S28-Campylobacter jejuni-chickenMeat-2021	Campylobacter jejuni-chickenMeat-2021
barcode29	barcode29	S29	29	CM554	Palestine	2021	Campylobacter jejuni	Chicken Meat	S29-Campylobacter jejuni-chickenMeat-2021	Campylobacter jejuni-chickenMeat-2021
barcode30	barcode30	S30	30	CM549	Palestine	2021	Campylobacter jejuni	Chicken Meat	S30-Campylobacter jejuni-chickenMeat-2021	Campylobacter jejuni-chickenMeat-2021
barcode31	barcode31	S31	31	CM550	Palestine	2021	Campylobacter jejuni	Chicken Meat	S31-Campylobacter jejuni-chickenMeat-2021	Campylobacter jejuni-chickenMeat-2021
barcode32	barcode32	S32	32	CM575	Palestine	2021	Campylobacter jejuni	Chicken Meat	S32-Campylobacter jejuni-chickenMeat-2021	Campylobacter jejuni-chickenMeat-2021
barcode33	barcode33	S33	33	CM556	Palestine	2021	Campylobacter jejuni	Chicken Meat	S33-Campylobacter jejuni-chickenMeat-2021	Campylobacter jejuni-chickenMeat-2021
barcode34	barcode34	S34	34	CM527	Palestine	2021	Campylobacter jejuni	Chicken Meat	S34-Campylobacter jejuni-chickenMeat-2021	Campylobacter jejuni-chickenMeat-2021
barcode35	barcode35	S35	35	CM543	Palestine	2021	Campylobacter jejuni	Chicken Meat	S35-Campylobacter jejuni-chickenMeat-2021	Campylobacter jejuni-chickenMeat-2021
barcode36	barcode36	S36	36	CM539	Palestine	2021	Campylobacter jejuni	Chicken Meat	S36-Campylobacter jejuni-chickenMeat-2021	Campylobacter jejuni-chickenMeat-2021
barcode37	barcode37	S37	37	CM564	Palestine	2021	Campylobacter jejuni	Chicken Meat	S37-Campylobacter jejuni-chickenMeat-2021	Campylobacter jejuni-chickenMeat-2021
barcode38	barcode38	S38	38	SF2709-H	Palestine	2021	Campylobacter jejuni	Chicken Stool	S38-Campylobacter jejuni-chickenStool-2021	Campylobacter jejuni-chickenStool-2021
barcode39	barcode39	S39	39	SF2702-H	Palestine	2021	Campylobacter jejuni	Chicken Stool	S39-Campylobacter jejuni-chickenStool-2021	Campylobacter jejuni-chickenStool-2021
barcode40	barcode40	S40	40	SF2714-H	Palestine	2021	Campylobacter jejuni	Chicken Stool	S40-Campylobacter jejuni-chickenStool-2021	Campylobacter jejuni-chickenStool-2021
barcode41	barcode41	S41	41	SF2711-H	Palestine	2021	Campylobacter jejuni	Chicken Stool	S41-Campylobacter jejuni-chickenStool-2021	Campylobacter jejuni-chickenStool-2021
barcode42	barcode42	S42	42	SF2706-H	Palestine	2021	Campylobacter jejuni	Chicken Stool	S42-Campylobacter jejuni-chickenStool-2021	Campylobacter jejuni-chickenStool-2021
barcode43	barcode43	S43	43	SF2705-H	Palestine	2021	Campylobacter jejuni	Chicken Stool	S43-Campylobacter jejuni-chickenStool-2021	Campylobacter jejuni-chickenStool-2021
barcode44	barcode44	S44	44	SF2723-H	Palestine	2021	Campylobacter jejuni	Chicken Stool	S44-Campylobacter jejuni-chickenStool-2021	Campylobacter jejuni-chickenStool-2021
barcode45	barcode45	S45	45	SF2722-H	Palestine	2021	Campylobacter jejuni	Chicken Stool	S45-Campylobacter jejuni-chickenStool-2021	Campylobacter jejuni-chickenStool-2021
barcode46	barcode46	S46	46	SF2724-H	Palestine	2021	Campylobacter jejuni	Chicken Stool	S46-Campylobacter jejuni-chickenStool-2021	Campylobacter jejuni-chickenStool-2021
barcode47	barcode47	S47	47	SF2703-H	Palestine	2021	Campylobacter jejuni	Chicken Stool	S47-Campylobacter jejuni-chickenStool-2021	Campylobacter jejuni-chickenStool-2021
barcode48	barcode48	S48	48	SF2701-H	Palestine	2021	Campylobacter jejuni	Chicken Stool	S48-Campylobacter jejuni-chickenStool-2021	Campylobacter jejuni-chickenStool-2021
barcode49	barcode49	S49	49	S23	Palestine	2021	Campylobacter jejuni	Human Stool	S49-Campylobacter jejuni-humanStool-2021	Campylobacter jejuni-humanStool-2021
barcode50	barcode50	S50	50	S25	Palestine	2021	Campylobacter jejuni	Human Stool	S50-Campylobacter jejuni-humanStool-2021	Campylobacter jejuni-humanStool-2021
barcode51	barcode51	S51	51	S31	Palestine	2021	Campylobacter jejuni	Human Stool	S51-Campylobacter jejuni-humanStool-2021	Campylobacter jejuni-humanStool-2021
barcode52	barcode52	S52	52	S45	Palestine	2021	Campylobacter jejuni	Human Stool	S52-Campylobacter jejuni-humanStool-2021	Campylobacter jejuni-humanStool-2021
barcode53	barcode53	S53	53	S46	Palestine	2021	Campylobacter jejuni	Human Stool	S53-Campylobacter jejuni-humanStool-2021	Campylobacter jejuni-humanStool-2021
barcode54	barcode54	S54	54	S47	Palestine	2021	Campylobacter jejuni	Human Stool	S54-Campylobacter jejuni-humanStool-2021	Campylobacter jejuni-humanStool-2021
barcode55	barcode55	S55	55	S49	Palestine	2021	Campylobacter jejuni	Human Stool	S55-Campylobacter jejuni-humanStool-2021	Campylobacter jejuni-humanStool-2021
barcode56	barcode56	S56	56	S50	Palestine	2021	Campylobacter jejuni	Human Stool	S56-Campylobacter jejuni-humanStool-2021	Campylobacter jejuni-humanStool-2021
barcode57	barcode57	S57	57	S51	Palestine	2021	Campylobacter jejuni	Human Stool	S57-Campylobacter jejuni-humanStool-2021	Campylobacter jejuni-humanStool-2021
barcode58	barcode58	S58	58	S48	Palestine	2021	Campylobacter jejuni	Human Stool	S58-Campylobacter jejuni-humanStool-2021	Campylobacter jejuni-humanStool-2021
barcode59	barcode59	S59	59		Palestine	2021	Campylobacter jejuni	Human Stool	S59-Campylobacter jejuni-humanStool-2021	Campylobacter jejuni-humanStool-2021
barcode60	barcode60	S60	60	S87	Palestine	2021	Campylobacter jejuni	Human Stool	S60-Campylobacter jejuni-humanStool-2021	Campylobacter jejuni-humanStool-2021
barcode61	barcode61	S61	61	S100	Palestine	2021	Campylobacter jejuni	Human Stool	S61-Campylobacter jejuni-humanStool-2021	Campylobacter jejuni-humanStool-2021
barcode62	barcode62	S62	62		Palestine	2021	Campylobacter jejuni	Human Stool	S62-Campylobacter jejuni-humanStool-2021	Campylobacter jejuni-humanStool-2021
barcode63	barcode63	S63	63	S102	Palestine	2021	Campylobacter jejuni	Human Stool	S63-Campylobacter jejuni-humanStool-2021	Campylobacter jejuni-humanStool-2021
barcode64	barcode64	S64	64	S103	Palestine	2021	Campylobacter jejuni	Human Stool	S64-Campylobacter jejuni-humanStool-2021	Campylobacter jejuni-humanStool-2021
barcode65	barcode65	S65	65	S137	Palestine	2021	Campylobacter jejuni	Human Stool	S65-Campylobacter jejuni-humanStool-2021	Campylobacter jejuni-humanStool-2021
barcode66	barcode66	S66	66	S138	Palestine	2021	Campylobacter jejuni	Human Stool	S66-Campylobacter jejuni-humanStool-2021	Campylobacter jejuni-humanStool-2021
barcode67	barcode67	S67	67	S139	Palestine	2021	Campylobacter jejuni	Human Stool	S67-Campylobacter jejuni-humanStool-2021	Campylobacter jejuni-humanStool-2021
barcode68	barcode68	S68	68	S67	Palestine	2021	Campylobacter jejuni	Human Stool	S68-Campylobacter jejuni-humanStool-2021	Campylobacter jejuni-humanStool-2021
barcode69	barcode69	S69	69	CS 1	Palestine	2022	Campylobacter jejuni	Chicken Stool	S69-Campylobacter jejuni-chickenStool-2022	Campylobacter jejuni-chickenStool-2022
barcode70	barcode70	S70	70	CS 3	Palestine	2022	Campylobacter jejuni	Chicken Stool	S70-Campylobacter jejuni-chickenStool-2022	Campylobacter jejuni-chickenStool-2022
barcode71	barcode71	S71	71	CS 4	Palestine	2022	Campylobacter jejuni	Chicken Stool	S71-Campylobacter jejuni-chickenStool-2022	Campylobacter jejuni-chickenStool-2022
barcode72	barcode72	S72	72	CS 5	Palestine	2022	Campylobacter jejuni	Chicken Stool	S72-Campylobacter jejuni-chickenStool-2022	Campylobacter jejuni-chickenStool-2022
barcode73	barcode73	S73	73	CS 6	Palestine	2022	Campylobacter jejuni	Chicken Stool	S73-Campylobacter jejuni-chickenStool-2022	Campylobacter jejuni-chickenStool-2022
barcode74	barcode74	S74	74	CS 9	Palestine	2022	Campylobacter jejuni	Chicken Stool	S74-Campylobacter jejuni-chickenStool-2022	Campylobacter jejuni-chickenStool-2022
barcode75	barcode75	S75	75	CS 10	Palestine	2022	Campylobacter jejuni	Chicken Stool	S75-Campylobacter jejuni-chickenStool-2022	Campylobacter jejuni-chickenStool-2022
barcode76	barcode76	S76	76	CS 14	Palestine	2022	Campylobacter jejuni	Chicken Stool	S76-Campylobacter jejuni-chickenStool-2022	Campylobacter jejuni-chickenStool-2022
barcode77	barcode77	S77	77	CS 15	Palestine	2022	Campylobacter jejuni	Chicken Stool	S77-Campylobacter jejuni-chickenStool-2022	Campylobacter jejuni-chickenStool-2022
barcode78	barcode78	S78	78	CS 18	Palestine	2022	Campylobacter jejuni	Chicken Stool	S78-Campylobacter jejuni-chickenStool-2022	Campylobacter jejuni-chickenStool-2022
barcode79	barcode79	S79	79	CS 32	Palestine	2022	Campylobacter jejuni	Chicken Stool	S79-Campylobacter jejuni-chickenStool-2022	Campylobacter jejuni-chickenStool-2022
barcode80	barcode80	S80	80	CS 33	Palestine	2022	Campylobacter jejuni	Chicken Stool	S80-Campylobacter jejuni-chickenStool-2022	Campylobacter jejuni-chickenStool-2022
barcode81	barcode81	S81	81	CH1	Palestine	2022	Campylobacter jejuni	Human Stool	S81-Campylobacter jejuni-humanStool-2022	Campylobacter jejuni-humanStool-2022
barcode82	barcode82	S82	82	CH2	Palestine	2022	Campylobacter jejuni	Human Stool	S82-Campylobacter jejuni-humanStool-2022	Campylobacter jejuni-humanStool-2022
barcode83	barcode83	S83	83	CH3	Palestine	2022	Campylobacter jejuni	Human Stool	S83-Campylobacter jejuni-humanStool-2022	Campylobacter jejuni-humanStool-2022
barcode84	barcode84	S84	84	CH4	Palestine	2022	Campylobacter jejuni	Human Stool	S84-Campylobacter jejuni-humanStool-2022	Campylobacter jejuni-humanStool-2022
