## Supplementary Table T3 for "PathoGFAIR: a collection of FAIR and adaptable (meta)genomics workflows for (foodborne) pathogens detection and tracking"

Sample ID	Spiked pathogen species	Spiked pathogen subspecies	Spiked pathogen strains	Species found in PathoGFAIR Taxonomy profiling	Salmonella enterica Subspecies found in PathoGFAIR Taxonomy profiling	Salmonella enterica Strains found in PathoGFAIR gene-based pathogen identification (VF genes product)	Relative abundance (%) of the expected subspecies in PathoGFAIR Taxonomy profiling	PathoGFAIR species result	PathoGFAIR subspecies result	Species found by IDseq (CZID)	Subspecies found by IDseq (CZID)	IDseq (CZID) species result	IDseq (CZID) subspecies result
Spike1Barcode10	Salmonella enterica	Salmonella enterica subsp. enterica	Salmonella enterica subsp. enterica (DSM 554)	Salmonella enterica	Salmonella enterica subsp. enterica (96%), Salmonella enterica subsp. houtenae (0.3%), Salmonella enterica subsp. VII (0.06%), Salmonella enterica subsp. indica (0.2%), other salmonella enterica (3%)	Salmonella enterica subsp. enterica serovar Typhimurium str. LT2	96	True Positive	True Positive	Salmonella enterica		True Positive	False Negative
Spike1Barcode11	Salmonella enterica	Salmonella enterica subsp. houtenae	Salmonella enterica subsp. houtenae (DSM 9221)	Salmonella enterica	Salmonella enterica subsp houtenae (75%), Salmonella enterica subsp. enterica (9%), Salmonella enterica subsp. VII (5%), Salmonella enterica subsp. indica (2%), other salmonella enterica (9%)	Salmonella enterica subsp. enterica serovar Typhimurium str. LT2	75	True Positive	True Positive	Salmonella enterica		True Positive	False Negative
Spike1Barcode12	Salmonella enterica	Salmonella enterica subsp. salamae	Salmonella enterica subsp. salamae (DSM 9220)	Salmonella enterica	Salmonella enterica subsp. enterica (33%), Salmonella enterica subsp. houtenae (13%), Salmonella enterica subsp. VII (7%), Salmonella enterica subsp. indica (31%), other salmonella enterica (16%)		0	True Positive	False Positive	Salmonella enterica		True Positive	False Negative
Spike1Barcode13	Salmonella enterica	Salmonella enterica subsp. enterica	Salmonella enterica subsp. enterica (DSM 554)	Salmonella enterica	Salmonella enterica subsp. enterica (50%), Salmonella enterica subsp. houtenae (28%), Salmonella enterica subsp. VII (6%), Salmonella enterica subsp. indica (11%), other salmonella enterica (6%)		50	True Positive	True Positive	Salmonella enterica		True Positive	False Negative
Spike1Barcode14	Salmonella enterica	Salmonella enterica subsp. houtenae	Salmonella enterica subsp. houtenae (DSM 9221)	Salmonella enterica	Salmonella enterica subsp houtenae (79%), Salmonella enterica subsp. enterica (3%), Salmonella enterica subsp. VII (4%), Salmonella enterica subsp. indica (0.7%), other salmonella enterica (13%)		79	True Positive	True Positive	Salmonella enterica		True Positive	False Negative
Spike1Barcode15	Salmonella enterica	Salmonella enterica subsp. salamae	Salmonella enterica subsp. salamae (DSM 9220)	Salmonella enterica	Salmonella enterica subsp. enterica (20%), Salmonella enterica subsp. houtenae (7%), Salmonella enterica subsp. VII (7%), Salmonella enterica subsp. indica (47%), other salmonella enterica (20%)		0	True Positive	False Positive	Salmonella enterica		True Positive	False Negative
Spike2Barcode10	Salmonella enterica	Salmonella enterica subsp. enterica	Salmonella enterica subsp. enterica (DSM 554)	Salmonella enterica	Salmonella enterica subsp. enterica (93%), Salmonella enterica subsp. houtenae (0.2%), Salmonella enterica subsp. VII (0.2%), Salmonella enterica subsp. indica (0.2%), other salmonella enterica (6%)	Salmonella enterica subsp. enterica serovar Typhimurium str. LT2	93	True Positive	True Positive	Salmonella enterica		True Positive	False Negative
Spike2Barcode11	Salmonella enterica	Salmonella enterica subsp. houtenae	Salmonella enterica subsp. houtenae (DSM 9221)	Salmonella enterica	Salmonella enterica subsp houtenae (86%), Salmonella enterica subsp. enterica (2%), Salmonella enterica subsp. VII (4%), Salmonella enterica subsp. indica (0.8%), other salmonella enterica (8%)	Salmonella enterica subsp. enterica serovar Typhimurium str. LT2	86	True Positive	True Positive	Salmonella enterica		True Positive	False Negative
Spike2Barcode12	Salmonella enterica	Salmonella enterica subsp. salamae	Salmonella enterica subsp. salamae (DSM 9220)	Salmonella enterica	Salmonella enterica subsp. enterica (2%), Salmonella enterica subsp. houtenae (84%), Salmonella enterica subsp. VII (5%), Salmonella enterica subsp. indica (1%), other salmonella enterica (8%)	Salmonella enterica subsp. enterica serovar Typhimurium str. LT2	0	True Positive	False Positive	Salmonella enterica		True Positive	False Negative
Spike2Barcode13	Salmonella enterica	Salmonella enterica subsp. enterica	Salmonella enterica subsp. enterica (DSM 554)	Salmonella enterica	Salmonella enterica subsp. enterica (50%), Salmonella enterica subsp. houtenae (42%), Salmonella enterica subsp. VII (4%), Salmonella enterica subsp. indica (0%), other salmonella enterica (4%)		50	True Positive	True Positive	Salmonella enterica		True Positive	False Negative
Spike2Barcode14	Salmonella enterica	Salmonella enterica subsp. houtenae	Salmonella enterica subsp. houtenae (DSM 9221)	Salmonella enterica	Salmonella enterica subsp houtenae (80%), Salmonella enterica subsp. enterica (5%), Salmonella enterica subsp. VII (3%), Salmonella enterica subsp. indica (1%), other salmonella enterica (10%)		80	True Positive	True Positive	Salmonella enterica		True Positive	False Negative
Spike2Barcode15	Salmonella enterica	Salmonella enterica subsp. salamae	Salmonella enterica subsp. salamae (DSM 9220)	Salmonella enterica	Salmonella enterica subsp. enterica (29%), Salmonella enterica subsp. houtenae (50%), Salmonella enterica subsp. VII (0%), Salmonella enterica subsp. indica (0%), other salmonella enterica (21%)		0	True Positive	False Positive	Salmonella enterica		True Positive	False Negative
Spike2bBarcode10	Salmonella enterica	Salmonella enterica subsp. enterica	Salmonella enterica subsp. enterica (DSM 554)	Salmonella enterica	Salmonella enterica subsp. enterica (92%), Salmonella enterica subsp. houtenae (1%), Salmonella enterica subsp. VII (0.4%), Salmonella enterica subsp. indica (0.3%), other salmonella enterica (6%)	Salmonella enterica subsp. enterica serovar Typhimurium str. LT2	92	True Positive	True Positive	Salmonella enterica		True Positive	False Negative
Spike2bBarcode11	Salmonella enterica	Salmonella enterica subsp. houtenae	Salmonella enterica subsp. houtenae (DSM 9221)	Salmonella enterica	Salmonella enterica subsp houtenae (84%), Salmonella enterica subsp. enterica (4%), Salmonella enterica subsp. VII (4%), Salmonella enterica subsp. indica (0.9%), other salmonella enterica (7%)	Salmonella enterica subsp. enterica serovar Typhimurium str. LT2	84	True Positive	True Positive	Salmonella enterica		True Positive	False Negative
Spike2bBarcode12	Salmonella enterica	Salmonella enterica subsp. salamae	Salmonella enterica subsp. salamae (DSM 9220)	Salmonella enterica	Salmonella enterica subsp. enterica (5%), Salmonella enterica subsp. houtenae (81%), Salmonella enterica subsp. VII (4%), Salmonella enterica subsp. indica (1%), other salmonella enterica (9%)	Salmonella enterica subsp. enterica serovar Typhimurium str. LT2	0	True Positive	False Positive	Salmonella enterica		True Positive	False Negative
Spike2bBarcode13	Salmonella enterica	Salmonella enterica subsp. enterica	Salmonella enterica subsp. enterica (DSM 554)	Salmonella enterica	Salmonella enterica subsp. enterica (44%), Salmonella enterica subsp. houtenae (50%), Salmonella enterica subsp. VII (2%), Salmonella enterica subsp. indica (0.4%), other salmonella enterica (4%)		44	True Positive	True Positive	Salmonella enterica		True Positive	False Negative
Spike2bBarcode14	Salmonella enterica	Salmonella enterica subsp. houtenae	Salmonella enterica subsp. houtenae (DSM 9221)	Salmonella enterica	Salmonella enterica subsp houtenae (62%), Salmonella enterica subsp. enterica (28%), Salmonella enterica subsp. VII (4%), Salmonella enterica subsp. indica (0.3%), other salmonella enterica (5%)		62	True Positive	True Positive	Salmonella enterica		True Positive	False Negative
Spike2bBarcode15	Salmonella enterica	Salmonella enterica subsp. salamae	Salmonella enterica subsp. salamae (DSM 9220)	Salmonella enterica	Salmonella enterica subsp. enterica (49%), Salmonella enterica subsp. houtenae (50%), Salmonella enterica subsp. VII (2%), Salmonella enterica subsp. indica (0.7%), other salmonella enterica (3%)		0	True Positive	False Positive	Salmonella enterica		True Positive	False Negative
Spike3Barcode10	Salmonella enterica	Salmonella enterica subsp. enterica	Salmonella enterica subsp. enterica (DSM 554)	Salmonella enterica	Salmonella enterica subsp. enterica (94%), Salmonella enterica subsp. houtenae (0.6%), Salmonella enterica subsp. VII (0.4%), Salmonella enterica subsp. indica (0.1%), other salmonella enterica (4%)		94	True Positive	True Positive	Salmonella enterica		True Positive	False Negative
Spike3Barcode11	Salmonella enterica	Salmonella enterica subsp. houtenae	Salmonella enterica subsp. houtenae (DSM 9221)	Salmonella enterica	Salmonella enterica subsp houtenae (75%), Salmonella enterica subsp. enterica (3%), Salmonella enterica subsp. VII (7%), Salmonella enterica subsp. indica (2%), other salmonella enterica (14%)		75	True Positive	True Positive	Salmonella enterica		True Positive	False Negative
Spike3Barcode12	Salmonella enterica	Salmonella enterica subsp. salamae	Salmonella enterica subsp. salamae (DSM 9220)	Salmonella enterica	Salmonella enterica subsp. enterica (3%), Salmonella enterica subsp. houtenae (80%), Salmonella enterica subsp. VII (5%), Salmonella enterica subsp. indica (1%), other salmonella enterica (11%)		0	True Positive	False Positive	Salmonella enterica		True Positive	False Negative
Spike3Barcode13	Salmonella enterica	Salmonella enterica subsp. enterica	Salmonella enterica subsp. enterica (DSM 554)	Salmonella enterica	Salmonella enterica subsp. enterica (0%), Salmonella enterica subsp. houtenae (100%), Salmonella enterica subsp. VII (0%), Salmonella enterica subsp. indica (0%), other salmonella enterica (0%)		0	True Positive	False Positive	Salmonella enterica		True Positive	False Negative
Spike3Barcode14	Salmonella enterica	Salmonella enterica subsp. houtenae	Salmonella enterica subsp. houtenae (DSM 9221)	Salmonella enterica	Salmonella enterica subsp houtenae (70%), Salmonella enterica subsp. enterica (18%), Salmonella enterica subsp. VII (3%), Salmonella enterica subsp. indica (3%), other salmonella enterica (6%)		70	True Positive	True Positive	Salmonella enterica		True Positive	False Negative
Spike3Barcode15	Salmonella enterica	Salmonella enterica subsp. salamae	Salmonella enterica subsp. salamae (DSM 9220)	Salmonella enterica	Salmonella enterica subsp. enterica (60%), Salmonella enterica subsp. houtenae (40%), Salmonella enterica subsp. VII (0%), Salmonella enterica subsp. indica (0%), other salmonella enterica (0%)		0	True Positive	False Positive	Salmonella enterica		True Positive	False Negative
Spike3bBarcode10	Salmonella enterica	Salmonella enterica subsp. enterica	Salmonella enterica subsp. enterica (DSM 554)	Salmonella enterica	Salmonella enterica subsp. enterica (93%), Salmonella enterica subsp. houtenae (1%), Salmonella enterica subsp. VII (0.3%), Salmonella enterica subsp. indica (0.2%), other salmonella enterica (6%)		93	True Positive	True Positive	Salmonella enterica		True Positive	False Negative
Spike3bBarcode11	Salmonella enterica	Salmonella enterica subsp. houtenae	Salmonella enterica subsp. houtenae (DSM 9221)	Salmonella enterica	Salmonella enterica subsp houtenae (82%), Salmonella enterica subsp. enterica (2%), Salmonella enterica subsp. VII (5%), Salmonella enterica subsp. indica (1%), other salmonella enterica (9%)	Salmonella enterica subsp. enterica serovar Typhimurium str. LT2	82	True Positive	True Positive	Salmonella enterica		True Positive	False Negative
Spike3bBarcode12	Salmonella enterica	Salmonella enterica subsp. salamae	Salmonella enterica subsp. salamae (DSM 9220)	Salmonella enterica	Salmonella enterica subsp. enterica (3%), Salmonella enterica subsp. houtenae (85%), Salmonella enterica subsp. VII (4%), Salmonella enterica subsp. indica (2%), other salmonella enterica (7%)	Salmonella enterica subsp. enterica serovar Typhimurium str. LT2	0	True Positive	False Positive	Salmonella enterica		True Positive	False Negative
Spike3bBarcode13	Salmonella enterica	Salmonella enterica subsp. enterica	Salmonella enterica subsp. enterica (DSM 554)	Salmonella enterica	Salmonella enterica subsp. enterica (50%), Salmonella enterica subsp. enterica (2%), Salmonella enterica subsp. VII (5%), Salmonella enterica subsp. indica (1%), other salmonella enterica (9%)		50	True Positive	True Positive	Salmonella enterica		True Positive	False Negative
Spike3bBarcode14	Salmonella enterica	Salmonella enterica subsp. houtenae	Salmonella enterica subsp. houtenae (DSM 9221)	Salmonella enterica	Salmonella enterica subsp houtenae (68%), Salmonella enterica subsp. enterica (10%), Salmonella enterica subsp. VII (6%), Salmonella enterica subsp. indica (0%), other salmonella enterica (15%)		68	True Positive	True Positive	Salmonella enterica		True Positive	False Negative
Spike3bBarcode15	Salmonella enterica	Salmonella enterica subsp. salamae	Salmonella enterica subsp. salamae (DSM 9220)	Salmonella enterica	Salmonella enterica subsp. enterica (53%), Salmonella enterica subsp. houtenae (40%), Salmonella enterica subsp. VII (0%), Salmonella enterica subsp. indica (0%), other salmonella enterica (7%)		0	True Positive	False Positive	Salmonella enterica		True Positive	False Negative
Spike4Barcode01	Salmonella enterica	Salmonella enterica subsp. enterica	Salmonella enterica subsp. enterica (DSM 554)	Salmonella enterica	Salmonella enterica subsp. enterica (93%), Salmonella enterica subsp. houtenae (0.1%), Salmonella enterica subsp. VII (0.1%), Salmonella enterica subsp. indica (0.2%), other salmonella enterica (7%)	Salmonella enterica subsp. enterica serovar Typhimurium str. LT2	93	True Positive	True Positive	Salmonella enterica		True Positive	False Negative
Spike4Barcode02	Salmonella enterica	Salmonella enterica subsp. enterica	Salmonella enterica subsp. enterica (DSM 554)	Salmonella enterica	Salmonella enterica subsp. enterica (94%), Salmonella enterica subsp. houtenae (0.3%), Salmonella enterica subsp. VII (0%), Salmonella enterica subsp. indica (0.3%), other salmonella enterica (6%)		94	True Positive	True Positive	Salmonella enterica		True Positive	False Negative
Spike4Barcode03	Salmonella enterica	Salmonella enterica subsp. enterica	Salmonella enterica subsp. enterica (DSM 554)	Salmonella enterica	Salmonella enterica subsp. enterica (94%), Salmonella enterica subsp. houtenae (0.3%), Salmonella enterica subsp. VII (0%), Salmonella enterica subsp. indica (0.3%), other salmonella enterica (6%)		94	True Positive	True Positive	Salmonella enterica		True Positive	False Negative
Spike4Barcode04	Salmonella enterica	Salmonella enterica subsp. enterica	Salmonella enterica subsp. enterica (DSM 554)	Salmonella enterica	Salmonella enterica subsp. enterica (94%), Salmonella enterica subsp. houtenae (0%), Salmonella enterica subsp. VII (0%), Salmonella enterica subsp. indica (0%), other salmonella enterica (6%)		96	True Positive	True Positive	Salmonella enterica		True Positive	False Negative
Spike4Barcode05	Salmonella enterica	Salmonella enterica subsp. houtenae	Salmonella enterica subsp. houtenae (DSM 9221)	Salmonella enterica	Salmonella enterica subsp houtenae (96%), Salmonella enterica subsp. houtenae (0%), Salmonella enterica subsp. VII (0%), Salmonella enterica subsp. indica (4%), other salmonella enterica (0%)		64	True Positive	True Positive	Salmonella enterica		True Positive	False Negative
Spike4Barcode06	Salmonella enterica	Salmonella enterica subsp. houtenae	Salmonella enterica subsp. houtenae (DSM 9221)	Salmonella enterica	Salmonella enterica subsp. enterica (100%), Salmonella enterica subsp. houtenae (0%), Salmonella enterica subsp. VII (0%), Salmonella enterica subsp. indica (0%), other salmonella enterica (0%)		0	True Positive	False Positive	Salmonella enterica		True Positive	False Negative
Spike4Barcode07	Salmonella enterica	Salmonella enterica subsp. houtenae	Salmonella enterica subsp. houtenae (DSM 9221)	Methylobacterium radiotolerans			0	False Positive	False Negative	Saccharomyces cerevisiae		False Positive	False Negative
Spike4Barcode08	Salmonella enterica	Salmonella enterica subsp. houtenae	Salmonella enterica subsp. houtenae (DSM 9221)	Salmonella enterica	Salmonella enterica subsp. enterica (75%), Salmonella enterica subsp. houtenae (0%), Salmonella enterica subsp. VII (0%), Salmonella enterica subsp. indica (0%), other salmonella enterica (25%)		0	True Positive	False Positive	Salmonella enterica		True Positive	False Negative
Spike4Barcode09	Salmonella enterica	Salmonella enterica subsp. salamae	Salmonella enterica subsp. salamae (DSM 9220)	Salmonella enterica	Salmonella enterica subsp. enterica (35%), Salmonella enterica subsp. houtenae (12%), Salmonella enterica subsp. VII (5%), Salmonella enterica subsp. indica (44%), other salmonella enterica (4%)		0	True Positive	False Positive	Salmonella enterica		True Positive	False Negative
Spike4Barcode10	Salmonella enterica	Salmonella enterica subsp. salamae	Salmonella enterica subsp. salamae (DSM 9220)	Salmonella enterica	Salmonella enterica subsp. enterica (22%), Salmonella enterica subsp. houtenae (33%), Salmonella enterica subsp. VII (0%), Salmonella enterica subsp. indica (33%), other salmonella enterica (11%)		0	True Positive	False Positive	Salmonella enterica		True Positive	False Negative
Spike4Barcode11	Salmonella enterica	Salmonella enterica subsp. salamae	Salmonella enterica subsp. salamae (DSM 9220)	Salmonella enterica	Salmonella enterica subsp. enterica (33%), Salmonella enterica subsp. houtenae (0%), Salmonella enterica subsp. VII (0%), Salmonella enterica subsp. indica (33%), other salmonella enterica (33%)		0	True Positive	False Positive	Salmonella enterica		True Positive	False Negative
Spike4Barcode12	Salmonella enterica	Salmonella enterica subsp. salamae	Salmonella enterica subsp. salamae (DSM 9220)	Salmonella enterica	Salmonella enterica subsp. enterica (100%), Salmonella enterica subsp. houtenae (0%), Salmonella enterica subsp. VII (0%), Salmonella enterica subsp. indica (0%), other salmonella enterica (0%)		0	True Positive	False Positive	Salmonella enterica		True Positive	False Negative
Spike4Barcode13	Salmonella enterica	Salmonella enterica subsp. houtenae, Salmonella enterica subsp. salamae, Salmonella enterica subsp. enterica	Salmonella enterica subsp. houtenae (DSM 9221), Salmonella enterica subsp. salamae (DSM 9220), Salmonella enterica subsp. enterica (DSM 554)	Salmonella enterica	Salmonella enterica subsp. enterica + Salmonella enterica subsp houtenae (75%), Salmonella enterica subsp. VII (5%), Salmonella enterica subsp. indica (8%), other salmonella enterica (12%)		75	True Positive	True Positive	Salmonella enterica		True Positive	False Negative
Spike4Barcode14	Salmonella enterica	Salmonella enterica subsp. houtenae, Salmonella enterica subsp. salamae, Salmonella enterica subsp. enterica	Salmonella enterica subsp. houtenae (DSM 9221), Salmonella enterica subsp. salamae (DSM 9220), Salmonella enterica subsp. enterica (DSM 554)	Salmonella enterica	Salmonella enterica subsp. enterica + Salmonella enterica subsp houtenae (80%), Salmonella enterica subsp. VII (5%), Salmonella enterica subsp. indica (2%), other salmonella enterica (14%)		80	True Positive	True Positive	Salmonella enterica		True Positive	False Negative
Spike4Barcode15	Salmonella enterica	Salmonella enterica subsp. houtenae, Salmonella enterica subsp. salamae, Salmonella enterica subsp. enterica	Salmonella enterica subsp. houtenae (DSM 9221), Salmonella enterica subsp. salamae (DSM 9220), Salmonella enterica subsp. enterica (DSM 554)	Salmonella enterica	Salmonella enterica subsp. enterica + Salmonella enterica subsp houtenae (79%), Salmonella enterica subsp. VII (6%), Salmonella enterica subsp. indica (1%), other salmonella enterica (14%)	Salmonella enterica subsp. enterica serovar Typhimurium str. LT2	79	True Positive	True Positive	Salmonella enterica		True Positive	False Negative
Spike4Barcode16	Salmonella enterica	Salmonella enterica subsp. houtenae, Salmonella enterica subsp. salamae, Salmonella enterica subsp. enterica	Salmonella enterica subsp. houtenae (DSM 9221), Salmonella enterica subsp. salamae (DSM 9220), Salmonella enterica subsp. enterica (DSM 554)	Salmonella enterica	Salmonella enterica subsp. enterica + Salmonella enterica subsp houtenae (78%), Salmonella enterica subsp. VII (5%), Salmonella enterica subsp. indica (1%), other salmonella enterica (16%)	Salmonella enterica subsp. enterica serovar Typhimurium str. LT2	78	True Positive	True Positive	Salmonella enterica		True Positive	False Negative
							47.30434783
