## Supplementary Table T4 for "PathoGFAIR: a collection of FAIR and adaptable (meta)genomics workflows for (foodborne) pathogens detection and tracking"

Pipeline/Tool	Availability	Sequencing Technique	Access	Relevance for Pathogen Detection	Information from	Notes for Benchmarking	Included in Benchmarking?	Comments
PathoGFAIR	Free	Nanopore	Web-based	Taxonomy profiling, gene-based pathogen identification, SNP-based analysis	From authors / PathoGFAIR manuscript	Fully open-source and available on Galaxy; main subject of benchmarking	Yes
IDseq (CZID)	Free	Illumnia and Nanopore	Web-based	Taxonomy profiling, gene-based pathogen identification	CZID documentation (https://czid.org/)	Free access with step-by-step guide; used via the web interface	Yes
BugSeq	Free (Trial for 3 months and max of 10 samples) / Paid	Illumnia and Nanopore	Web-based	Pathogen detection, strain typing	BugSeq website (https://bugseq.com/analysis#pathogen-identification)	Offers pathogen identification; allows some analysis for free, full features require subscription	Yes	Free Trial
One Codex	Paid (limited free trial: 25 free analyses)	-	Web-based	Microbial strain identification, taxonomy profiling	One Codex platform (https://www.onecodex.com/)	Subscription-based; web interface usage	No	Paid Access Only
SURPI	Free	Illumina	Command Line	Pathogen identification (metagenomics)	UCSF/SURPI website (https://chiulab.ucsf.edu/surpi/)	Open-source; freely available, command-line based, designed to take only Illumina sequences	No	Not for Nanopore
Innuendo	Free	Illumina	Command Line	Allele-based identification (wgMLST)	Innuendo documentation (https://innuendo.readthedocs.io/en/latest/)	Focuses on isolate WGS, not directly suited for metagenomic samples, designed to take only Illumina sequences	No	Not for Nanopore
PAIPline	Free	Illumina	Command Line	Genome assembly and annotation	PAIPline documentation (https://gitlab.com/andreas.andrusch/paipline)	Not specifically designed for metagenomic samples, designed to take only Illumina sequences	No	Not for Nanopore
Sunbeam	Free	Illumina	Command Line	Metagenomic data analysis	Sunbeam documentation (https://sunbeam.readthedocs.io/en/stable/)	Freely available, command-line usage, designed to take only Illumina sequences	No	Not for Nanopore
Victors	Free, web-interface doesn’t work (non functional)	-	Web-based (non functional)	Virulence gene identification only	Victors documentation (https://phidias.us/victors/docs/index.php)	Web interface malfunctioned; no taxonomy profiling or pathogen identification functionality	No	Non-functional
